# A functional screen of translated pancreatic lncRNAs identifies a microprotein-independent role for *LINC00261* in endocrine cell differentiation

**DOI:** 10.1101/2020.04.28.062679

**Authors:** Bjoern Gaertner, Sebastiaan van Heesch, Valentin Schneider-Lunitz, Jana Felicitas Schulz, Franziska Witte, Susanne Blachut, Steven Nguyen, Regina Wong, Ileana Matta, Norbert Hubner, Maike Sander

## Abstract

Long noncoding RNAs (lncRNAs) are a heterogenous group of RNAs, which can encode small proteins. The extent to which developmentally regulated lncRNAs are translated and whether the produced microproteins are relevant for human development is unknown. Here, we show that many lncRNAs in direct vicinity of lineage-determining transcription factors (TFs) are dynamically regulated, predominantly cytosolic, and highly translated during pancreas development. We genetically ablated ten such lncRNAs, most of them translated, and found that nine are dispensable for endocrine cell differentiation. However, deletion of *LINC00261* diminishes generation of insulin^+^ endocrine cells, in a manner independent of the nearby TF *FOXA2*. Systematic deletion of each of *LINC00261*’s seven poorly conserved microproteins shows that the RNA, rather than the microproteins, is required for endocrine development. Our work highlights extensive translation of lncRNAs into recently evolved microproteins during human pancreas development and provides a blueprint for dissection of their coding and noncoding roles.

**Graphical Abstract:** 

**Highlights:**

- Extensive lncRNA translation and microprotein production during human pancreas development
- A small-scale loss-of-function screen shows most translated lncRNAs are dispensable
- *LINC00261* is highly translated and regulates endocrine cell differentiation
- Deleting *LINC00261*’s evolutionary young microproteins reveals no essential roles
