## Supplementary material for "A functional screen of translated pancreatic lncRNAs identifies a microprotein-independent role for *LINC00261* in endocrine cell differentiation": Table S5

### Sheet: Table info
Table S5	List of oligonucleotides and synthetic gene fragments used in this study
S5A	sgRNA oligonucleotides used for cloning into PX458/PX459
S5B	Genoyping and sequencing primers for KO validation
S5C	qRT-PCR primers
S5D	Cloning primers (translation reporter constructs and lentiviral LINC00261 overexpression plasmids)
S5E	Synthetic gene fragments
S5F	Custom LINC00261 Stellaris® RNA FISH probe set

### Sheet: S5A
Locus	Name and Sequence	Source
GATA6-AS1	GATA6-AS1_sgRNA1-s	This study	Integrated DNA Technologies
	caccgttggcgctagggaccgctct
	GATA6-AS1_sgRNA1-as
	aaacagagcggtccctagcgccaac
	GATA6-AS1_sgRNA2-s	This study	Integrated DNA Technologies
	caccggtcggtctcacacaacttc
	GATA6-AS1_sgRNA2-as
	aaacgaagttgtgtgagaccgacc
LINC00261	LINC00261_sgRNA1-s	This study	Integrated DNA Technologies
	caccgatcagtgtcgtcgcgggtc
	LINC00261_sgRNA1-as
	aaacgacccgcgacgacactgatc
	LINC00261_sgRNA2-s	This study	Integrated DNA Technologies
	caccggccttcccacgcgcttgag
	LINC00261_sgRNA2-as
	aaacctcaagcgcgtgggaaggcc
	LINC00261_sgRNA3-s	This study	Integrated DNA Technologies
	caccgagagaatgtggatctggcgt
	LINC00261_sgRNA3-as
	aaacacgccagatccacattctctc
	LINC00261_sgRNA4-s	This study	Integrated DNA Technologies
	caccggggggcgctggtagacacc
	LINC00261_sgRNA4-as
	aaacggtgtctaccagcgcccccc
LINC00479	LINC00479_sgRNA1-s	This study	Integrated DNA Technologies
	caccgagtgacgcccttacaagccg
	LINC00479_sgRNA1-as
	aaaccggcttgtaagggcgtcactc
	LINC00479_sgRNA2-s	This study	Integrated DNA Technologies
	caccggagaatctccgcaacatgt
	LINC00479_sgRNA2-as
	aaacacatgttgcggagattctcc
LINC00617	LINC00617_sgRNA1-s	This study	Integrated DNA Technologies
	caccgtggccccaagaggttgaact
	LINC00617_sgRNA1-as
	aaacagttcaacctcttggggccac
	LINC00617_sgRNA2-s	This study	Integrated DNA Technologies
	caccgggtttaaatcaacccgtgc
	LINC00617_sgRNA2-as
	aaacgcacgggttgatttaaaccc
MIR7-3HG	MIR7-3HG_sgRNA1-s	This study	Integrated DNA Technologies
	caccattctgaggcggaatcccat
	MIR7-3HG_sgRNA1-as
	aaacatgggattccgcctcagaat
	MIR7-3HG_sgRNA2-s	This study	Integrated DNA Technologies
	caccggaggaaccgagaacgaaga
	MIR7-3HG_sgRNA2-as
	aaactcttcgttctcggttcctcc
	MIR7-3HG_sgRNA3-s	This study	Integrated DNA Technologies
	caccgtggctgggatctatctcatg
	MIR7-3HG_sgRNA3-as
	aaaccatgagatagatcccagccac
LHFPL3-AS2	LHFPL3-AS2-sgRNA1-s	This study	Integrated DNA Technologies
	caccgttggctaccacaagtactt
	LHFPL3-AS2-sgRNA1-as
	aaacaagtacttgtggtagccaac
	LHFPL3-AS2-sgRNA2-s	This study	Integrated DNA Technologies
	caccgggcataataatacctcaca
	LHFPL3-AS2-sgRNA2-as
	aaactgtgaggtattattatgccc
	LHFPL3-AS2-sgRNA3-s	This study	Integrated DNA Technologies
	caccgcaataccagctggtcgcga
	LHFPL3-AS2-sgRNA3-as
	aaactcgcgaccagctggtattgc
RP11-445F12.1	RP11-445F12.1_sgRNA1-s	This study	Integrated DNA Technologies
	caccgagtggaccgggaagcgcctc
	RP11-445F12.1_sgRNA1-as
	aaacgaggcgcttcccggtccactc
	RP11-445F12.1_sgRNA2-s	This study	Integrated DNA Technologies
	caccgcgccactgatcctctaaacg
	RP11-445F12.1_sgRNA2-as
	aaaccgtttagaggatcagtggcgc
RP11-834C11.4	RP11-834C11.4_sgRNA1_s	This study	Integrated DNA Technologies
	caccgggcccccacatggcgaaaa
	RP11-834C11.4_sgRNA1_as
	aaacttttcgccatgtgggggccc
	RP11-834C11.4_sgRNA2_s	This study	Integrated DNA Technologies
	caccgcactgcagcctttacatcgc
	RP11-834C11.4_sgRNA2_as
	aaacgcgatgtaaaggctgcagtgc
	RP11-834C11.4_sgRNA3_s	This study	Integrated DNA Technologies
	caccgttctctcaaacgattccggg
	RP11-834C11.4_sgRNA3_as
	aaaccccggaatcgtttgagagaac
SOX9-AS1	SOX9-AS1_sgRNA1_s	This study	Integrated DNA Technologies
	caccgacagtaagcgctcaacgcag
	SOX9-AS1_sgRNA1_as
	aaacctgcgttgagcgcttactgtc
	SOX9-AS1_sgRNA2_s	This study	Integrated DNA Technologies
	caccgccatagctgttgctgcagcc
	SOX9-AS1_sgRNA2_as
	aaacggctgcagcaacagctatggc
	SOX9-AS1_sgRNA3_s	This study	Integrated DNA Technologies
	caccgtatccgtaacatcccccaa
	SOX9-AS1_sgRNA3_as
	aaacttgggggatgttacggatac
	SOX9-AS1_sgRNA4_s	This study	Integrated DNA Technologies
	caccgcctattgagatcaaaacta
	SOX9-AS1_sgRNA4_as
	aaactagttttgatctcaataggc
DIGIT	DIGIT_sgRNA_1_s	Daneshvar et al., 2016)	Integrated DNA Technologies
	caccgccagcctccaacacaaacgc
	DIGIT_sgRNA_1_as
	aaacgcgtttgtgttggaggctggc
	DIGIT_sgRNA_2_s	Daneshvar et al., 2016)	Integrated DNA Technologies
	caccgtcacacgcatactccaaagt
	DIGIT_sgRNA_2_s
	aaacactttggagtatgcgtgtgac
LINC00261 sORF1/2 frameshift	LINC00261_sORF1/2_CRISPR1-s	This study	Integrated DNA Technologies
	caccgccggctggcgggcgggctg
	LINC00261_sORF1/2_CRISPR1-as
	aaaccagcccgcccgccagccggc
	LINC00261_sORF1/2_CRISPR2-s	This study	Integrated DNA Technologies
	caccggcctcctccctccgcgagc
	LINC00261_sORF1/2_CRISPR2-as
	aaacgctcgcggagggaggaggcc
LINC00261 sORF3 frameshift	LINC00261_sORF3_CRISPR1-s	This study	Integrated DNA Technologies
	caccgtggacttcaccagtggtctt
	LINC00261_sORF3_CRISPR1-s
	aaacaagaccactggtgaagtccac
	LINC00261_sORF3_CRISPR2-s	This study	Integrated DNA Technologies
	caccgcttcatcaattcacaggaaa
	LINC00261_sORF3_CRISPR2-s
	aaactttcctgtgaattgatgaagc
LINC00261 sORF4 frameshift	LINC00261_sORF4_CRISPR1-s	This study	Integrated DNA Technologies
	caccgctggaaaatgtcttgctaag
	LINC00261_sORF4_CRISPR1-s
	aaaccttagcaagacattttccagc
	LINC00261_sORF4_CRISPR2-s	This study	Integrated DNA Technologies
	caccgagacattttccagcatgagc
	LINC00261_sORF4_CRISPR2-s
	aaacgctcatgctggaaaatgtctc
LINC00261 sORF5 frameshift	LINC00261_sORF5_CRISPR1-s	This study	Integrated DNA Technologies
	caccgaataaggctggggctcacca
	LINC00261_sORF5_CRISPR1-s
	aaactggtgagccccagccttattc
	LINC00261_sORF5_CRISPR2-s	This study	Integrated DNA Technologies
	caccgatggctacagctttcagcct
	LINC00261_sORF5_CRISPR2-s
	aaacaggctgaaagctgtagccatc
LINC00261 sORF6 frameshift	LINC00261_sORF6_CRISPR1-s	This study	Integrated DNA Technologies
	caccgagtccaaatgggtgctgtgt
	LINC00261_sORF6_CRISPR1-s
	aaacacacagcacccatttggactc
	LINC00261_sORF6_CRISPR2-s	This study	Integrated DNA Technologies
	caccgattcacacacagcacccatt
	LINC00261_sORF6_CRISPR2-s
	aaacaatgggtgctgtgtgtgaatc
LINC00261 sORF7 deletion	LINC00261_del_sORF7_CRISPR1-s	This study	Integrated DNA Technologies
	caccgctagtgttttactatgactg
	LINC00261_del_sORF7_CRISPR1-s
	aaaccagtcatagtaaaacactagc
	LINC00261_sORF7_CRISPR2-s	This study	Integrated DNA Technologies
	caccgttcatctcggctcactgtg
	LINC00261_sORF7_CRISPR2-s
	aaaccacagtgagccgagatgaac
PDX1	PDX1_CRISPR1-s	This study	Integrated DNA Technologies
	caccgccacacagtgccaaatccc
	PDX1_CRISPR1-as
	aaacgggatttggcactgtgtggc
	PDX1_CRISPR2-s	This study	Integrated DNA Technologies
	caccgaggactcactgtattccac
	PDX1_CRISPR2-as
	aaacgtggaatacagtgagtcctc

### Sheet: S5B
Locus	Purpose	Name and Sequence	Source
GATA6-AS1	genotyping	forward	This study	Integrated DNA Technologies
		gaaaagggcttccacatcag
		reverse
		gtggggtcggggtaaagtat
	sequencing	forward	This study	Integrated DNA Technologies
		tagcaaatcccgaaagagga
		reverse
		ccaggcagacaatgagagc
LINC00261	genotyping	forward	This study	Integrated DNA Technologies
		agctcaaaccaagcgactgt
		reverse
		ccacgtcacacttcagcaaa
	sequencing	forward	This study	Integrated DNA Technologies
		gattagccttgccgtgtgtc
		reverse
		atacaccatgctgcctctcc
LINC00479	genptyping	forward	This study	Integrated DNA Technologies
		ggcaaagggtcaggaacata
		reverse
		aaccttggaccccacctaac
	sequencing	forward	This study	Integrated DNA Technologies
		gtatttcccccacccttcat
		reverse
		ggtcttgcggggtaaaatct
LINC00617	genotyping	forward	This study	Integrated DNA Technologies
		gttccttgcaccatccaact
		reverse
		taagcagcctgtctcctggt
	sequencing	forward	This study	Integrated DNA Technologies
		cccaaagaatcaccagcact
		reverse
		gctgtgagtcacgagttgga
MIR7-3HG	genotyping	forward	This study	Integrated DNA Technologies
		catctgccaacaagactgga
		reverse
		cctcaccctgtaccatgtcc
	sequencing	forward	This study	Integrated DNA Technologies
		ctttcctgaaccaggagcaa
		reverse
		cagggttctggagacgaaac
		forward	This study	Integrated DNA Technologies
		cgcactcggctaatttttgt
		reverse
		cagggttctggagacgaaac
LHFPL3-AS2	genotyping	forward	This study	Integrated DNA Technologies
		ggcttacctaatgtagggctga
		reverse
		gttcaattggctggggattt
	sequencing
RP11-445F12.1	genotyping	forward	This study	Integrated DNA Technologies
		gtggactttggatggattgg
		reverse
		agtgggggtagtccaagacc
	sequencing	forward	This study	Integrated DNA Technologies
		gacaggggaggactggaatc
		reverse
		gtccctcagtccctggtctc
RP11-834C11.4	genotyping	forward	This study	Integrated DNA Technologies
		aggggaaggaatggaagaaa
		reverse
		cgagaagagaagcccgtatg
	sequencing	forward	This study	Integrated DNA Technologies
		cccaggcctagagagctactg
		reverse
		gaaaaaccctccagtgcaaa
SOX9-AS1	genotyping	forward	This study	Integrated DNA Technologies
		acagtgcgggtactttgtcc
		reverse
		agggctaactggctgctgta
		forward	This study	Integrated DNA Technologies
		cagccatttcacagtgtcca
		reverse
		accttctggcaaccactcac
	sequencing	forward	This study	Integrated DNA Technologies
		gggaagagcaatgtcaagga
		reverse
		agcccaagtcagagaccaga
		forward	This study	Integrated DNA Technologies
		ggcagcagagtttaattcacg
		reverse
		tctgaggacctgttgccttt
DIGIT	genotyping	forward	This study	Integrated DNA Technologies
		aaggaggttggggatgaact
		reverse
		cgacaaacaatcgcttagca
	sequencing	forward	This study	Integrated DNA Technologies
		gtgctgcgcaaactagaggtgg
		reverse
		gaggacggctgaggtctcgg
LINC00261 sORF1/2 frameshift	sequencing	forward	This study	Integrated DNA Technologies
		cccctcatccttccaagtcatgc
		reverse
		agggtaaactttccatgccacgtc
LINC00261 sORF3 frameshift	sequencing	forward	This study	Integrated DNA Technologies
		ggggagggggtagtttatga
		reverse
		tttgcctcccttcttttgtg
LINC00261 sORF4 frameshift	sequencing	forward	This study	Integrated DNA Technologies
		caccgtcaggattctgcatgtggg
		reverse
		gagaaagtgtaagatgtggtcaaga
LINC00261 sORF5 frameshift	sequencing	forward	This study	Integrated DNA Technologies
		caccgtcaggattctgcatgtggg
		reverse
		gagaaagtgtaagatgtggtcaaga
LINC00261 sORF6 frameshift	sequencing	forward	This study	Integrated DNA Technologies
		ttggttcagcaagattttgcaatt
		reverse
		ttccctacgatgcagatttgaa
LINC00261 sORF7 deletion	sequencing	forward	This study	Integrated DNA Technologies
		tgcactgttgggtgtgtgttcc
		reverse
		ctttcttcattctccacacaagtcc
PDX1	genotyping	forward	This study	Integrated DNA Technologies
		gatggagccgaaattcaaaa
		reverse
		cgtatagtccctgcgagagg
	sequencing	forward	This study	Integrated DNA Technologies
		gttcaggagtgtgcagcaa
		reverse
		agggatgagaaggggaggta

### Sheet: S5C
gene	Name and Sequence	Source
TBP	forward	This study	Integrated DNA Technologies
	attttcttgctgccagtctgg
	reverse
	tgtgcacaggagccaagagt
CER1	forward	This study	Integrated DNA Technologies
	cccatcaaaagccatgaagt
	reverse
	agtgcatcgtggtgaacttg
CXCR4	forward	This study	Integrated DNA Technologies
	ggtggtctatgttggcgtct
	reverse
	tgcaatagcaggacaggatg
EOMES	forward	Xie et al., 2013	Integrated DNA Technologies
	gccgacaataacatgcaggg
	reverse
	gtgggaaccagtattaggaga
FOXA2	forward	Wang et al., 2015	Integrated DNA Technologies
	gggagcggtgaagatgga
	reverse
	tcatgttgctcacggaggagta
GATA6	forward	This study	Integrated DNA Technologies
	tccagaagccaggactagga
	reverse
	tgtgtaccaaatggcctcaa
SOX17	forward	Xie et al., 2013	Integrated DNA Technologies
	ggcgcagcagaatccaga
	reverse
	ccacgacttgcccagcat
DIGIT	forward	Daneshvar et al., 2016)	Integrated DNA Technologies
	accactcacggcaagcag
	reverse
	acgcaggcagtcactgataa
GSC	forward	Daneshvar et al., 2016)	Integrated DNA Technologies
	gaggagaaagtggaggtctggtt
	reverse
	ctctgatgaggaccgcttctg
INS	forward	This study	Integrated DNA Technologies
	agcctttgtgaaccacacc
	reverse
	gctggtagagggagcagatg
LINC00617	forward	This study	Integrated DNA Technologies
	cttaccggcagcgttattgt
	reverse
	tcccaggtatcttgcaaagg
RP11-445F12.1	forward	This study	Integrated DNA Technologies
	gttcaggggagaccgtgata
	reverse
	gcctctccttcccgtctagt
GATA6-AS1	forward	This study	Integrated DNA Technologies
	gaaaagggcttccacatcag
	reverse
	gtggggtcggggtaaagtat
LINC00479	forward	This study	Integrated DNA Technologies
	tctcagctggatgcagtcac
	reverse
	tgtgtcgggaaaaacaaaca
LINC00261	forward	This study	Integrated DNA Technologies
	ttcacaggaaatggcatcaa
	reverse
	gtggcctcagaaccatcttc
RP11-834C11.4	forward	This study	Integrated DNA Technologies
	acaaacttttggcaggatgg
	reverse
	cgaagcaagtcaggttcctt
SOX9-AS1	forward	This study	Integrated DNA Technologies
	aagattgccaagcgattcct
	reverse
	gaagccaaaggacatggaaa
MIR7-3HG	forward	This study	Integrated DNA Technologies
	tggacattttcccagaaagg
	reverse
	cagggttctggagacgaaac
LHFPL3-AS2	forward	This study	Integrated DNA Technologies
	tggcatgttttgaggatgaa
	reverse
	ttcttgttttccttaggccatc

### Sheet: S5D
construct	Name and Sequence	PCR1	PCR2 (overlap extension)	Source
LINC00261-sORF1-GFP	sORF1-A	fragment 1 (A+B)	fusion product (A+D)	This study	Integrated DNA Technologies
	ggtggtaccggtgctaaagtcaacagtcgcttggtttga
	sORF1-B
	gcgatggttgagctggtctttatcc
	GFP-C	fragment 2 (C+D)
	ctcaaccatcgcgtgagcaagggcgaggagct
	GFP-D
	ggtggtgtcgacttagaattccttgtacagctcgtccatgc
LINC00261-sORF2-GFP	sORF2-A	fragment 1 (A+B)	fusion product (A+D)	This study	Integrated DNA Technologies
	ggtggtaccggtgctaaagtcaacagtcgcttggtttga
	sORF2-B
	tccagggattcctgcggcg
	GFP-C	fragment 2 (C+D)
	ggaatccctggagtgagcaagggcgaggagct
	GFP-D
	ggtggtgtcgacttagaattccttgtacagctcgtccatgc
LINC00261-sORF2-STOP-GFP	sORF1-A	fragment 1 (A+B)	fusion product (A+D)	This study	Integrated DNA Technologies
	ggtggtaccggtgctaaagtcaacagtcgcttggtttga
	sORF1-B
	ttatccagggattcctgcggcg
	GFP-C	fragment 2 (C+D)
	ggaatccctggataagtgagcaagggcgaggagct
	GFP-D
	ggtggtgtcgacttagaattccttgtacagctcgtccatgc
LINC00261-sORF3-GFP	sORF3-A	fragment 1 (A+B)	fusion product (A+D)	This study	Integrated DNA Technologies
	ggtggtaccggtgctaaagtcaacagtcgcttggtttga
	sORF3-B
	gtgatcatgtcttagttgaa
	GFP-C	fragment 2 (C+D)
	ttcaactaagacatgatcacgtgagcaagggcgaggagct
	GFP-D
	ggtggtgtcgacttagaattccttgtacagctcgtccatgc
LINC00261-sORF3-FS-GFP	sORF2-A	fragment 1 (A+B)	fusion product (A+D)	This study	Integrated DNA Technologies
	ggtggtaccggtgctaaagtcaacagtcgcttggtttga
	sORF2-B
	gtgatcatgtcttagttgtaa
	GFP-C	fragment 2 (C+D)
	ttacaactaagacatgatcacgtgagcaagggcgaggagct
	GFP-D
	ggtggtgtcgacttagaattccttgtacagctcgtccatgc
LINC00261-sORF4-GFP	sORF4-A	fragment 1 (A+B)	fusion product (A+D)	This study	Integrated DNA Technologies
	ggtggtaccggtgctaaagtcaacagtcgcttggtttga
	sORF4-B
	accagcataaagaacattttcagga
	GFP-C	fragment 2 (C+D)
	tcctgaaaatgttctttatgctggtgtgagcaagggcgaggagct
	GFP-D
	ggtggtgtcgacttagaattccttgtacagctcgtccatgc
LINC00261-sORF5-GFP	sORF5-A	fragment 1 (A+B)	fusion product (A+D)	This study	Integrated DNA Technologies
	ggtggtaccggtgctaaagtcaacagtcgcttggtttga
	sORF5-B
	gagaaagtgtaagatgtggtcaaga
	GFP-C	fragment 2 (C+D)
	tcttgaccacatcttacactttctcgtgagcaagggcgaggagct
	GFP-D
	ggtggtgtcgacttagaattccttgtacagctcgtccatgc
LINC00261-sORF6-GFP	sORF6-A	fragment 1 (A+B)	fusion product (A+D)	This study	Integrated DNA Technologies
	ggtggtaccggtgctaaagtcaacagtcgcttggtttga
	sORF6-B
	ttggttcagcaagattttgcaatt
	GFP-C	fragment 2 (C+D)
	aattgcaaaatcttgctgaaccaagtgagcaagggcgaggagct
	GFP-D
	ggtggtgtcgacttagaattccttgtacagctcgtccatgc
LINC00261-sORF7-GFP	sORF7-A	fragment 1 (A+B)	fusion product (A+D)	This study	Integrated DNA Technologies
	ggtggtaccggtctagtgttttactatgactgtggtaa
	sORF7-B
	cagtgagccgagatgaacag
	GFP-C	fragment 2 (C+D)
	ctgttcatctcggctcactggtgagcaagggcgaggagct
	GFP-D
	ggtggtgtcgacttagaattccttgtacagctcgtccatgc
RP11-834C11.4-sORF-GFP	sORF-A	fragment 1 (A+B)	fusion product (A+D)	This study	Integrated DNA Technologies
	ggtggtaccggtctcggctctggggagaaaggg
	sORF-B
	gatttccatcctgccaaaagtttgtcc
	GFP-C	fragment 2 (C+D)
	ctagatttccatcctgccaaaagtttgtcc
	GFP-D
	aggatggaaatctaggtgagcaagggcgaggagct
RP11-834C11.4-sORF-1XFLAG	sORF-A	fragment 1 (A+B)	fusion product (A+D)	This study	Integrated DNA Technologies
	ggtggtaccggtctcggctctggggagaaaggg
	sORF-B
	atccagaggttgattgtcgactacttg
MIR7-3HG-sORF-GFP	sORF-A	fragment 1 (A+B)	fusion product (A+D)	This study	Integrated DNA Technologies
	ggtggtaccggtaaaagcgcaggtccccgcct
	sORF-B
	tgagaatgtcaatacagacttcac
	GFP-C	fragment 2 (C+D)
	ttcaactaagacatgatcacgtgaagtctgtattgacattctca
	GFP-D
	ggtggtgtcgacttagaattccttgtacagctcgtccatgc
LHFPL3-AS2-sORF-GFP	sORF-A	fragment 1 (A+B)	fusion product (A+D)	This study	Integrated DNA Technologies
	ggtggtaccggtgtctggagcaaaactgctga
	sORF-B
	aaacatgccatgaggtagtagtc
	GFP-C	fragment 2 (C+D)
	ttcaactaagacatgatcacgactactacctcatggcatgttt
	GFP-D
	ggtggtgtcgacttagaattccttgtacagctcgtccatgc
LINC00261 (wild type)	forward			This study	Integrated DNA Technologies
	ggtggtaccggtgctaaagtcaacagtcgctt
	reverse
	ggtggtgtcgacttatacttaataattttattacatgtacaca
LINC00261 DATG	Fragment1-A	fragment 1 (A+B)	fusion product (A+F)	This study	Integrated DNA Technologies
	ggtggtaccggtgctaaagtcaacagtcgcttggtttga
	Fragment1-B
	ttggttcagcaagattttgcaatt
	Fragment2-C	fragment 2 (C+D)
	aattgcaaaatcttgctgaaccaa
	Fragment2-D
	aaaaacacacagaattaaaactttgt
	Fragment3-E	fragment 3 (E+F)
	acaaagttttaattctgtgtgttttt
	Fragment3-F
	ggtggtgtcgactttatacttaataattttattacatgtacac

### Sheet: S5E
Name	Sequence	Source		Notes
LINC00261 DATG	GCTAAAGTCAACAGTCGCTTGGTTTGAGCTCAAATAAAAGCGGGGATTCCTCGGCTCGGAGCAGTCGGCCTCCTCCCTCCGCGAGCTGGACGCTCCGCAGCCCGCCCGCCAGCCGGCCCGCCGGCCGCCGCAGGAATCCCTGGATAAAGACCAGCTCAACCATCGCTGAGAAAACAGACCTAGGCTTCCCAGGGCGGTTAACCCGCCGGCCTCTGGGCAGAGACTACAAAACAAAATAAAACAACAACAAAAAACTCCCAGTGTGTTTCCTACTCTTCTTTGTCTTGGAGGAAAGCAAAGGGAGAGAAAGGGACTTCACCAGTGGTCTTTGGCTTCATCAATTCACAGGAAATGGCATCAAGATGGTTCAACTAAGACATGATCACTAAAAACATTATA…	This study	Genewiz	Nucleotides highlighted in red font mark the mutated sORF start codons
RP11-834C11.4 gBlock	TCCCCAGGGGGATCCACCGGCTCGGCTCTGGGGAGAAAGGGGGGGCTGTGGCGTGGGGGCTGAGGAGGGGCTAAGGCGGGAGGGGCGCCTCATCCCTTCACCCTCCCTTTTCGCCATGTGGGGGCCCTGAGCGCCGCCCCAGAAGAGGTCGAGGGAATGTTGTGGGCTGGGGCACACCAGCACGGCAGAAACTGGAGAAAGCGAGAGACGTCGCCAGGGACCCAGGGACCTCTCCCTCCAGTTCCCCGGGCCCGCCCGGCCCTGATGGCCACTCACGCTATAGCGCCCACTCTGTCCTGGGCCATCCCGCGCCAGCAGTGTAGCCCCCAGCCCGGGCGCCTGAATGCTCTCCCTCCGGATCGCTGCTCGGGTCCCCACTTTGGCGACCGTGCCCCCGAG…	This study	Integrated DNA Technologies	contains FLAG ORF in frame with RP11-834C11.4 sORF
MIR7-3HG gBlock	TCCCCAGGGGGATCCACCGGAAAAGCGCAGGTCCCCGCCTCGGCAGCCACGGGACACCTGCATCTGCCAACAAGACTGGAAGCAGGTGAGGCACACAGAGGGGGAGGCCCGCAGCTGCGTGGGAGGAGGGGTGGTCTGAGGGACGTGGGATGCCGGGAATGAGGCTGGTTTGCAGGTTGGCGCATGGACATTTTCCCAGAAAGGGACAGAGACGGCGAAGTTTGACGGTCTGGAAAGCAGAGACCAGCAGGGCTGACTGCTTGGGAGCACCAAATATCCGGACAGCGCCTCTCGGGAGGTCCGAGAAGAGAACCGCGATCTGTTTCAGCACCGGGGCTCAGGACAGTTCCCAGCGGGCTCCGTTTCGTCTCCAGAACCCTGGACAGCTCCTCCAGCTTG…	This study	Integrated DNA Technologies	contains FLAG ORF in frame with MIR7-3HG sORF

### Sheet: S5F
Probe #	Probe sequence (coupled to fluorescein dye)
1	aaccaagcgactgttgactt
2	ttttctcagcgatggttgag
3	cctgtgaattgatgaagcca
4	cacatgcagaatcctgacac
5	aaatgtcttgctaagtggcc
6	atttccacagagaaacctgc
7	caacacaccagaacaggtgt
8	gcatcgtagggaatcagtac
9	atgatgccttgaatggctac
10	ctcatgtgcttttagtcaca
11	gaaatgcttgggagggtcaa
12	aaagtgtccaggagcaatct
13	gcctcttgattagcaaatct
14	gcaattcctgatgttcacag
15	ttggtctattggttcagcaa
16	cctcaggggagcttaaatat
17	catctttcaccccaaacaat
18	ttcgaggaaagtacacccac
19	cctttctttgctccaataat
20	ctttaaacaggttgggttcc
21	gcactttagggttgacattt
22	ggttaataagtaccctgcag
23	gagacgtagcagtgtatctt
24	atcgtgaatgccattgtgta
25	ctgtgaaagctcatttagcc
26	agagcaaaaagcagccagga
27	agagttatagaagccctgtg
28	gatatctttgtcctgactca
29	aatttagaattgcccgggat
30	ttaatgctcaggaggggatt
31	gtttatgtcagtgtcctgaa
32	ctccaagctgtcaaagatct
33	tgggcctataagcaaacagt
34	tgcatttcattctgcaagga
35	agttcaaactgttcattccc
36	ccaaaggagacaggggacaa
37	aagtacggcctacttgttat
38	agagagccgagcataacttg
39	atgtcccacaaagattgcat
40	atcaatgaacccttccattt
41	tttggcttggcaagcaatac
42	aaaatctctgccccaaaacc
43	agccagaagaagtctggtta
44	actgattcggaacacacacc
45	ctcccgaaatcaacatcagt
46	acaggtgggctttggaaatg
47	tttttttctgccagttttgt
48	acagctctactggacaatgg
